# Novelty and emergent patterns in sperm: morphological diversity and evolution of spermatozoa and sperm conjugation in ground beetles (Coleoptera: Carabidae)

**DOI:** 10.1101/809863

**Authors:** R. Antonio Gomez, David R. Maddison

## Abstract

1.

The beetle family Carabidae, with about 40,000 species, exhibits enough diversity in sperm structure and behavior to be an excellent model system for studying patterns and processes of sperm evolution. We explore their potential, documenting sperm form in 177 species of ground beetles and collecting data on 1 qualitative and 7 quantitative sperm phenotypic traits. Our sampling captures 61% of the tribal-level diversity of ground beetles. These data highlight the notable morphological diversity of sperm in ground beetles and suggest that sperm in the group have dynamic evolutionary histories with much morphological innovation and convergence. Sperm vary among species in total length from 48-3,400μm and in length and width of the sperm head. Most ground beetles make filamentous sperm with visually indistinct heads, but some or all studied members of the genus *Omophron,* genus *Trachypachus,* and tribe Dyschiriini make broad-headed sperm that show morphological differences between species. Most ground beetles package their sperm into groups of sperm, termed conjugates, and ground beetles show variation in conjugate form and in the number and arrangement of sperm in a conjugate. Most ground beetles make sperm conjugates by embedding their sperm in a non-cellular rod or spermatostyle, but some Trechitae make conjugates without a spermatostyle. The spermatostyle is remarkably variable among species and varies in length from 17-41,000μm. Several unrelated groups of ground beetles make only singleton sperm, including Nebriinae, Cicindelinae, many Trechinae, and the tribe Paussini. Given current views about ground beetle relationships, we propose preliminary hypotheses on ground beetle sperm diversification. We hypothesize that spermatostyle and conjugate traits evolve faster than sperm traits and that head width evolves more slowly than head length and sperm length. We propose that conjugation with a spermatostyle evolved early within the history of Carabidae and that it has been lost independently at least three times.

**Research highlights:**

- Ground beetle sperm is morphologically diverse.
- Most species make sperm conjugates with a spermatostyle, and there is variation in sperm, spermatostyles, and conjugates.
- Sperm have dynamic evolutionary histories.
