## Supplementary material for "Novelty and emergent patterns in sperm: morphological diversity and evolution of spermatozoa and sperm conjugation in ground beetles (Coleoptera: Carabidae)": Spreadsheet S1 SuppInfo

### Sheet: Sheet1
Taxon	Specimennumber	Sex	Conjugation type	Sperm studied (n)	Sperm length (avg)	Sperm length (std dev)	Head length (avg)	Head length (std dev)	Head width (avg)	Head width (std dev)	Conjugates studied (n)	Spermatostyle length (avg)	Spermatostyle length (std dev)	Spermatostyle width (avg)	Spermatostyle width (std dev)	Spermatostyle length bare apex (avg)	Spermatostyle length bare apex (std dev)	Sperm in conjugate (avg)	Sperm in conjugate (std dev)	2nd conjugate form spermatostyle length (avg)	2nd conjugate form spermatostyle length (std dev)	2nd conjugate form spermatostyle width (avg)	2nd conjugate form spermatostyle width (std dev)	Comments
Abacetus sp.	RAGspcmn0000000576	M	Sheet	5	510	10	1.7	0.34	0.32	0.152	2	2400	400	17	3			200	30
Abacetus sp.	RAGspcmn0000000578	F		4	610	30	1.2	0.154	0.26	0.129	0
Abacetus sp.	RAGspcmn0000000615	M	Sheet	9	600	100	1.7	0.16	0.44	0.132	2	2100	500	73	5	490	?							Thin spermatostyle. High sperm length variance perhaps due to broken sperm.
Abacetus sp.	RAGspcmn0000000616	M	Sheet	6	630	70	1.6	0.24	0.38	0.146	0
Abaris splendidula	RAGspcmn0000000390	F		3	160	10					0
Abaris splendidula	RAGspcmn0000000396	M	Sheet	4	180	10	1.8	0.18	0.49	0.183	6	190	10	8.5	1.2	12	7	25	2
Abaris splendidula	RAGspcmn0000000398	M	Sheet	5	160	10	1.3	0.13	0.4	0.11	6	180	10	7.3	0.6	12	6	22	3
Agonum muelleri	RAGspcmn0000000172	M	Simple rod	6	240	10					4	210	20	9.2	1.2	5.7	0.96
Agonum muelleri	RAGspcmn0000000217	M	Simple rod	6	240	10	1.2	0.16	0.55	0.12	6	230	30	11	1	6.6	0.74	51	11
Agonum piceolum	RAGspcmn0000000147	M		7	260	10					0
Agonum piceolum	RAGspcmn0000000148	M	Simple rod	6	250	10					5	170	30	8.3	0.6	11	2							Calculated conjugate length by adding avg sperm length to rod length.
Agonum piceolum	RAGspcmn0000000150	M	Simple rod	6	280	10					7	160	30	7.7	0.4
Agonum piceolum	RAGspcmn0000000151	M	Simple rod	9	260	10					6	160	20	8.4	1.3	20	2	66	12
Agonum piceolum	RAGspcmn0000000152	F		5	270	10					0													Recovered bare spermatostyle and partially complete conjugates in spermatheca.
Agra sp. 1	RAGspcmn0000000107	F		7	74	10					0
Agra sp. 2	RAGspcmn0000000123	M	Simple rod	5	140	10					5	90	11	5.2	0.4	19	?							Recovered spermatostyles and at least one partly intact conjugate.
Akephorus obesus	RAGspcmn0000000239	F		1	910	?	3.2	0.28	5.8	0.58	0
Akephorus obesus	RAGspcmn0000000243	F	Simple rod	5	870	20	3.2	0.31	6.5	0.26	0													Recovered several complete conjugates.
Akephorus obesus	RAGspcmn0000000244	F	Simple rod	5	860	20	3	0.11	6.3	0.24	0													Recovered several complete conjugates.
Akephorus obesus	RAGspcmn0000000282	M	Simple rod	5	800	70	2.5	0.27	6.2	0.31	10	47	8	6.4	0.5	0.76	0.15	8.5	1.9
Akephorus obesus	RAGspcmn0000000466	M	Simple rod	6	880	20	2.7	0.5	6.7	0.22	8	58	15	7.3	1	1.3	0.19	5.8	1.8
Amara aenea	RAGspcmn0000000170	M	Simple rod	5	910	30					0
Amara aenea	RAGspcmn0000000171	M	Simple rod	5	900	40					0
Amara aenea	RAGspcmn0000000173	M	Simple rod	5	1000	100					0
Amara aenea	RAGspcmn0000000174	F		5	1100	100	1.5	0.23	0.41	0.157	0
Amara aenea	RAGspcmn0000000175	F		6	1000	100	1.3	0.171	0.36	0.148	0
Amara aenea	RAGspcmn0000000189	M	Simple rod	7	890	40	1.3	0.185	0.35	0.164	1	1500	?	7.3	?
Amara aenea	RAGspcmn0000000190	M	Simple rod	6	940	50	1.2	0.11	0.41	0.174	4	1800	200	7.5	0.7	3.2	0.66
Amara aenea	RAGspcmn0000000313	M	Simple rod	6	790	40	1.7	0.11	0.43	0.183	6	1400	200	8.6	1.1	3.4	0.52	190	160
Amara farcta	RAGspcmn0000000293	F		5	540	60	2.4	0.26	0.45	0.187	0													2 regions of fluorescence. Shorter region considered the head.
Anatrichis minuta	RAGspcmn0000000457	M		6	720	30	4.3	0.24	0.51	0.11	0
Anillini gen. nov. sp. nov.	RAGspcmn0000000554	M	Singleton	7	290	10					0
Anillini gen. nov. sp. nov.	RAGspcmn0000000555	M	Singleton	6	280	10					0
Anillini gen. nov. sp. nov.	RAGspcmn0000000556	M	Singleton	6	300	10					0
Anillini gen. nov. sp. nov.	RAGspcmn0000000557	F		3	290	10					0
Anisodactylus alternans	RAGspcmn0000000299	M	Simple rod	5	410	10	2.8	0.25	0.47	0.148	2	3700	300	21	3	60	21	120	10					Conjugate with spatulate apex. Spermatostyle bare for most of its length. Apex of spermatostyle spoon-shaped.
Anisodactylus alternans	RAGspcmn0000000301	F		5	420	10	2	0.18	0.39	0.134	0
Anisodactylus alternans	RAGspcmn0000000302	F		5	410	10	1.8	0.23	0.42	0.146	0													Recovered mass of tightly coiled spermatostyles.
Anisodactylus anthracinus	RAGspcmn0000000367	M	Simple rod	3	710	10	2.1	0.14	0.4	0.169	3	4000	1000	16	3	57	21	860	320					Elongate and slender spermatostyles with extensive bare region posteriorly
Anisodactylus anthracinus	RAGspcmn0000000368	M	Simple rod	5	740	10	2.4	0.13	0.41	0.139	3	3800	200	17	2	130	10	890	190
Anisodactylus similis	RAGspcmn0000000300	M	Simple rod	5	380	10					2	3300	200	19	4			120	30					Extensive bare region on spermatostyle posteriorly. Apex of spermatostyle spoon shaped.
Anthia (Termophilum) sp.	RAGspcmn0000000621	M		3	1200	100					1	5800	?	13	?									Spermatostyle with longitudinal groove on one side.
Apenes lucidula	RAGspcmn0000000399	M	Simple rod	8	200	10	2.3	0.11	0.47	0.138	5	470	10	4.6	0.8	12	5	31	19
Apotomus sp.	RAGspcmn0000000602	F		1	2700	?					0
Apotomus sp.	RAGspcmn0000000627	F		5	2400	400					0													Either numerous broken sperm or substantial sperm length polymorphism.
Apotomus sp.	RAGspcmn0000000628	M	Singleton	0							0
Apotomus sp.	RAGspcmn0000000650	F		3	3100	700					0													Either numerous broken sperm (many ca. 600um) or substantial sperm length polymorphism.
Ardistomis obliquata	RAGspcmn0000000439	M	Simple rod	4	990	20					4	1400	100	24	3			130	10
Ardistomis obliquata	RAGspcmn0000000448	M	Simple rod	8	1000	100					4	1500	100	20	3			270	90
Ardistomis obliquata	RAGspcmn0000000522	M	Simple rod	5	970	30					2	1300	100	19	5			260	80
Ardistomis schaumii	RAGspcmn0000000516	M	Simple rod	4	730	10					5	1000	100	13	2			90	25
Ardistomis schaumii	RAGspcmn0000000517	M	Simple rod	6	740	60					3	720	30	9.9	0.8			55	34
Ardistomis schaumii	RAGspcmn0000000518	M	Simple rod	3	720	30					3	1000	100	11	2	72	8	77	42
Ardistomis schaumii	RAGspcmn0000000520	M	Simple rod	4	600	10					4	820	50	12	2			87	59
Ardistomis schaumii	RAGspcmn0000000521	M	Simple rod	6	520	20					2	650	10	10	3
Aspidoglossa subangulata	RAGspcmn0000000304	M	Sheet	7	770	80					3	6600	100	39	5	220	10	160	?
Aspidoglossa subangulata	RAGspcmn0000000307	M	Sheet	1	810	?					1			18	?	160	?							Sperm embedded on only one side of spermatostyle.
Badister ferrugineus	RAGspcmn0000000319	M	Simple rod	7	660	100	3.5	0.3	0.31	0.13	1	3800	?	19	2									Spermatostyle very thin, ribbon-like.
Bembidion incrematum	RAGspcmn0000000154	M	Singleton	6	310	10					0
Bembidion incrematum	RAGspcmn0000000160	M	Singleton	9	320	10					0
Bembidion incrematum	RAGspcmn0000000161	F		5	280	10					0
Bembidion iridescens	RAGspcmn0000000155	F		6	280	10					0
Bembidion iridescens	RAGspcmn0000000156	M	Aggregate	4	290	10					0
Bembidion kuprianovi #2	RAGspcmn0000000163	M	Singleton	5	520	30					0
Bembidion obliquulum	RAGspcmn0000000215	M	Singleton	5	860	20					0
Bembidion obliquulum	RAGspcmn0000000216	F		4	860	30					0
Bembidion sejunctum	RAGspcmn0000000256	M	Aggregate	5	760	40					4							6.8	3.6
Bembidion sp. nr. transversale	RAGspcmn0000000093	M	Singleton	7	690	30					0
Bembidion sp. nr. transversale	RAGspcmn0000000094	M	Singleton	0							0
Bembidion sp. nr. transversale	RAGspcmn0000000100	M	Singleton	4	690	50					0
Bembidion sp. nr. transversale	RAGspcmn0000000235	M	Aggregate	5	740	20					5							6.9	0.4
Bembidion zephyrum	RAGspcmn0000000254	M	Singleton	5	420	10					0
Bembidion zephyrum	RAGspcmn0000000255	M	Singleton	5	410	10					0
Bembidion zephyrum	RAGspcmn0000000271	M	Singleton	4	420	10					0
Blethisa oregonensis	RAGspcmn0000000311	M	Simple rod	6	49	2	9.8	0.19	0.87	0.173	7	340	70	7.8	1.4	7.9	2.8	220	140					Conspicuous variation in conjugate size.
Blethisa oregonensis	RAGspcmn0000000320	M	Simple rod	5	52	1	12	1	0.87	0.164	9	180	40	14	2	9.7	3.6	220	80					Conspicuous variation in conjugate size.
Brachinus elongatulus	RAGspcmn0000000326	M	Simple rod	8	130	10	0.79	0.143	0.29	0.152	11	20	2	5.7	1	11	3	47	9	420	50	5.4	0.9	Conjugate dimorphism. One conjugate form includes a small and cap-like spermatostyle. The second conjugate form includes a large and ribbon-like spermatostyle.
Brachinus elongatulus	RAGspcmn0000000355	M	Simple rod	6	130	10	0.89	0.16	0.34	0.151	7	13	2	4.7	0.4	7.1	2	56	11	350	90	4.7	1	Conjugate dimorphism. One conjugate form includes a small and cap-like spermatostyle. The second conjugate form includes a large and ribbon-like spermatostyle.
Brachinus elongatulus	RAGspcmn0000000356	F		7	120	10	0.75	0.13	0.39	0.164	0
Brachinus elongatulus	RAGspcmn0000000357	M	Simple rod	8	130	10	0.7	0.11	0.29	0.128	7	17	2	5.3	0.8	10	2	56	12					Conjugate dimorphism. One conjugate form includes a small and cap-like spermatostyle. The second conjugate form includes a large and ribbon-like spermatostyle.
Brachinus elongatulus	RAGspcmn0000000358	M	Simple rod	7	130	10	0.76	0.198	0.34	0.127	9	18	3	4.9	0.6	11	1	45	9	280	40	5.3	0.6	Conjugate dimorphism. One conjugate form includes a small and cap-like spermatostyle. The second conjugate form includes a large and ribbon-like spermatostyle.
Brachinus elongatulus	RAGspcmn0000000369	F		5	130	10	0.89	0.13	0.4	0.151	0
Brachinus elongatulus	RAGspcmn0000000370	F		5	130	10	0.86	0.174	0.39	0.135	0													Possible tissue contamination. Recovered sheet conjugates that appear similar to those made by species of Lebia. Sperm appear to be Brachinus elongatulus sperm.
Brachinus ichabodopsis	RAGspcmn0000000456	M	Simple rod	7	120	10					8	640	100											No conjugate dimorphism like Brachinus elongatulus. Conjugates of only one form.
Bradycellus sp. 1	RAGspcmn0000000363	M	Simple rod	6	170	10	0.86	0.141	0.39	0.15	4	4900	200	11	2			900	170
Bradycellus sp. 2	RAGspcmn0000000308	M	Simple rod	6	130	10	1.2	0.162	0.43	0.14	6	2200	600	8.9	0.8	72	?	2100	500
Brasiella wickhami	RAGspcmn0000000343	M	Singleton	8	110	10					0
Broscodera insignis	RAGspcmn0000000669	M	Singleton with spermatostyle	5	1500	100	78	8	0.66	0.165	5	92	7	1.8	0.3	11	3							1 sperm to 1 spermatostyle; individual sperm with spermatostyle sleeve
Broscodera insignis	RAGspcmn0000000670	F	Singleton with spermatostyle	5	1500	100	68	6	0.52	0.111	0													Unable to find spermatostyle in this prep
Calathus peropacus	RAGspcmn0000000430	M	Simple rod	5	210	10	2.3	0.21	0.48	0.19	4	3000	700	25	2	130	40							Sperm distributed bilaterally along spermatostyle with prominent bare region medially.
Calathus peropacus	RAGspcmn0000000431	M	Simple rod	5	200	10	2.5	0.16	0.46	0.1	2	4600	400	23	2	120	20	2900	1400					Sperm distributed bilaterally along spermatostyle with prominent bare region medially.
Calathus peropacus	RAGspcmn0000000432	F		6	210	10	2.4	0.11	0.51	0.13	0
Calleida bella	RAGspcmn0000000117	M	Simple rod	10	190	70					5	77	14	4.1	1	1.9	0.71
Calleida decora	RAGspcmn0000000376	F	Sheet	6	160	10	2.1	0.34	0.39	0.155	0													Recovered sheet, mostly intact conjugates.
Calleida jansoni	RAGspcmn0000000114	M	Sheet	5	220	10					5	230	10	8.6	0.8
Calleida jansoni	RAGspcmn0000000121	M	Sheet	7	220	10					4	230	20	9	0.6
Calosoma peregrinator	RAGspcmn0000000335	M	Simple rod	7	75	3	17	1	0.68	0.161	9	46	10	10	1	2.9	0.74	55	16
Calosoma peregrinator	RAGspcmn0000000336	M	Simple rod	8	80	3	19	3	0.85	0.12	8	42	6	12	2	2.8	0.54	40	11
Carabus nemoralis	RAGspcmn0000000218	M	Simple rod	10	72	5	11	1	0.64	0.191	20	46	17	17	5	26	9	47	20
Carabus taedatus	RAGspcmn0000000419	M	Simple rod	10	81	3	11	1	0.69	0.176	7	51	12	14	2	4.7	1.2	120	40
Catapiesis sp.	RAGspcmn0000000438	F		7	280	10	0.98	0.14	0.27	0.199	0
Cerapterus sp.	RAGspcmn0000000622	M	Singleton	5	390	10	26	2	0.79	0.13	0
Chlaenius cumatilis	RAGspcmn0000000383	M	Simple rod	6	500	40	1.7	0.17	0.41	0.148	5	530	100	5.7	0.6	12	1	82	25
Chlaenius cumatilis	RAGspcmn0000000385	M	Simple rod	6	450	10	1.7	0.12	0.39	0.148	6	790	50	6.8	1.7	18	?	72	74					Seems like a somewhat haphazard arrangement of sperm along the spermatostyle.
Chlaenius glaucus	RAGspcmn0000000384	M	Simple rod	5	1200	100	2.9	0.41	0.38	0.113	5	910	100	8.5	0.9	82	12
Chlaenius harpalinus	RAGspcmn0000000287	F		3	500	30	3.6	0.28	0.5	0.185	0													Recovered bare spermatostyles.
Chlaenius harpalinus	RAGspcmn0000000288	M		5	510	50	3.8	0.19	0.55	0.1	3	490	50	5.3	0.3									Sperm mostly no longer conjugated but spermatostyles obvious and numerous.
Chlaenius leucoscelis	RAGspcmn0000000412	M	Simple rod	7	300	30	2.4	0.18	0.54	0.167	7	42	6	12	1	4	2.4
Chlaenius leucoscelis	RAGspcmn0000000413	M	Simple rod	5	370	30	3.5	0.22	0.5	0.158	7	55	6	14	2	4.5	1.6	81	7
Chlaenius prasinus	RAGspcmn0000000303	M	Simple rod	5	360	20	3	0.53	0.4	0.135	7	17	3	8.6	1.1	3.2	0.92	56	5
Chlaenius ruficauda	RAGspcmn0000000381	M	Sheet	4	1000	100	6.3	0.24	0.46	0.183	4	5000	1600	8.1	1.2	97	13							Slinky-shaped conjugates
Chlaenius ruficauda	RAGspcmn0000000382	M	Sheet	4	1000	100	7.1	0.59	0.41	0.164	4	5000	300	8	0.4	61	?							Slinky-shaped conjugates
Chlaenius sericeus	RAGspcmn0000000397	M	Simple rod	5	330	10	1.4	0.197	0.48	0.179	6	450	90	5.1	0.5	22	3	130	20
Chlaenius tricolor	RAGspcmn0000000411	M	Simple rod	5	250	20	3.5	0.12	0.69	0.134	5	250	50	3.9	0.5	13	1
Cicindela haemorrhagica	RAGspcmn0000000283	M	Singleton	5	97	6					0
Cicindela haemorrhagica	RAGspcmn0000000284	M	Singleton	5	99	1					0
Cicindela haemorrhagica	RAGspcmn0000000285	F		5	96	4					0
Clinidium sp. nr. guatemalenum	RAGspcmn0000000128	M	Simple rod	5	280	10	15	1	0.62	0.151	0													Conjugation is evident, but it is difficult to clearly see the form of the spermatostyle.
Clinidium sp. nr. guatemalenum	RAGspcmn0000000130	F		5	260	10	16	1	0.54	0.187	0
Clivina fossor	RAGspcmn0000000541	M	Sheet	6	94	6					3	2700	500	38	6	2300	500	420	100
Clivina fossor	RAGspcmn0000000542	M	Sheet	5	90	8					5	3500	100	36	5	2900	100	310	60
Clivina fossor	RAGspcmn0000000543	M	Sheet	8	90	6					0
Colliuris pensylvanica	RAGspcmn0000000340	M	Simple rod	6	330	10	2.3	0.24	0.4	0.144	6	810	70	17	2	7.5	2.4	310	40
Colliuris pensylvanica	RAGspcmn0000000347	M	Simple rod	6	320	10	2	0.15	0.44	0.147	6	820	100	17	2	8.7	2.6	360	170
Colliuris pensylvanica	RAGspcmn0000000348	M	Simple rod	5	350	10	2.1	0.177	0.47	0.167	3	890	70	20	2									2 regions of fluorescence. Shorter and fainter region considered to correspond to the head. Higher intensity region considered to correspond to the mitochondrial derivatives.
Cychrus tuberculatus	RAGspcmn0000000671	F	Simple rod	6	50	2	9.1	0.38	0.67	0.11	0													Recovered numerous spermatostyles and several partially intact conjugates. Male Cychrus tuberculatus appear to make conjugate with rod-like spermatostyle and free tails
Cycloloba sp.	RAGspcmn0000000585	M		7	260	10					3	4400	900	15	1									Spermatostyle with recessed groove on one side.
Cyclotrachelus dejeanellus	RAGspcmn0000000452	M		9	520	20	4.4	0.31	0.57	0.191	0
Cyclotrachelus dejeanellus	RAGspcmn0000000453	F	Sheet	6	440	30	4.1	0.81	0.4	0.177	4	6200	300	12	1	130	90
Cyclotrachelus dejeanellus	RAGspcmn0000000454	M	Sheet	5	490	10	4.5	0.69	0.33	0.151	6			8.4	1.1
Cymindis basipunctata-group sp.	RAGspcmn0000000119	M	Sheet	6	240	30					1	800	?	3.5	?									Slide contains only 1 conjugate. Sperm conjugate may be slightly damaged.
Cymindis punctifera	RAGspcmn0000000365	M	Simple rod	5	240	10	1.6	0.15	0.31	0.149	5	1100	100	16	2	6.1	1.1	85	20					Conjugates with extensive bare areas on spermatostyles posteriorly. Anterior half of conjugate looks sheet-like.
Cymindis punctigera	RAGspcmn0000000339	M	Simple rod	5	210	10	1.6	0.15	0.34	0.179	6	550	60	10	3	59	19	130	30					Apex of conjugate expanded, paddle-shaped. Conjugate length = rod length + total sperm length - length bare posteriorly.
Cyrtomoscelis cf. dwesana	RAGspcmn0000000624	M	Sheet	5	690	20					1			20	?
Cyrtomoscelis cf. dwesana	RAGspcmn0000000625	M	Sheet	3	670	70					0
Cyrtomoscelis cf. dwesana	RAGspcmn0000000626	M	Sheet	5	730	10					1			19	?
Dicaelus suffusus	RAGspcmn0000000422	F		4	500	30					0													Conjugation with a spermatostyle is obvious but details of conjugation type are not clear. Spermatostyle flat and thin.
Dicaelus suffusus	RAGspcmn0000000423	F		7	460	20					0													Conjugation with a spermatostyle is obvious but details of conjugation type are not clear. Spermatostyle flat and thin.
Dicaelus suffusus	RAGspcmn0000000424	M	Simple rod	5	500	20					0													Conjugation with a spermatostyle is obvious but details of conjugation type are not clear. Spermatostyle flat and thin.
Diplochaetus planatus	RAGspcmn0000000316	M	Singleton	4	2300	100	49	7	0.31	0.131	0
Diplochaetus planatus	RAGspcmn0000000499	M	Singleton	2	2300	100	43	2	0.36	0.125	0
Diplochaetus planatus	RAGspcmn0000000500	M	Singleton	5	2300	100	40	4	0.39	0.122	0
Diplochaetus planatus	RAGspcmn0000000501	M	Singleton	1	2200	?	44	3	0.4	0.144	0
Diplochaetus planatus	RAGspcmn0000000502	M	Singleton	4	2000	100	54	7	0.45	0.194	0
Diplocheila nupera	RAGspcmn0000000437	M	Simple rod	10	570	50					1	13000	?	62	?									Extremely large spermatostyle. Difficult to identify an intact spermatostyle in this prep.
Diplous filicornis	RAGspcmn0000000481	F	Simple rod	11	73	4	1.8	0.157	0.56	0.119	0													Recovered several mostly complete conjugates.
Discoderus sp.	RAGspcmn0000000361	M	Sheet	9	300	20	1.8	0.16	0.36	0.168	5	860	70	6.9	0.6	3.8	0.6	34	24
Disphaericus sp.	RAGspcmn0000000641	F		4	780	20					0
Disphaericus sp.	RAGspcmn0000000642	M	Simple rod	6	790	130					5	600	200	11	1			54	7
Drypta sp.	RAGspcmn0000000577	M		6	200	10					0													Spermatostyles are present but not numerous in this prep and unclear if sperm are conjugated or not.
Drypta sp.	RAGspcmn0000000579	F		5	180	20					0
Drypta sp.	RAGspcmn0000000584	M		5	170	20					0													Spermatostyles are present but the state of conjugation is not clear
Dyschirius dejeanii	RAGspcmn0000000298	M	Simple rod	5	790	50	3.4	0.19	1.3	0.198	4	1000	200	4.6	0.7	7.9	1.5	7.3	1.7
Dyschirius globosus	RAGspcmn0000000482	M	Simple rod	5			14	1	0.41	0.15	4							19	4
Dyschirius globosus	RAGspcmn0000000483	M	Simple rod	5			16	1	0.55	0.166	4			3.8	0.6	18	3	22	4
Dyschirius globosus	RAGspcmn0000000484	M	Simple rod	5			15	1	0.55	0.133	3			3.1	0.5	22	8	20	4
Dyschirius globosus	RAGspcmn0000000485	M	Simple rod	4			16	1	0.61	0.152	4			3.5	0.7	22	4	19	1
Dyschirius globosus	RAGspcmn0000000490	M	Simple rod	0							0
Dyschirius globosus	RAGspcmn0000000491	M		2	320	20					0
Dyschirius haemorrhoidalis	RAGspcmn0000000529	M	Simple rod	5	550	20	2	0.15	1.9	0.21	5	280	20	4	0.4	13	3	7.7	1.2					Sperm length exceeds spermatostyle length. As a result conjugate length = sperm length + bare region of spermatostyle.
Dyschirius pacificus	RAGspcmn0000000274	M	Simple rod	5			3.1	0.12	0.97	0.19	5							7.2	0.8
Dyschirius pacificus	RAGspcmn0000000275	F	Simple rod	1	990	?	3.9	0.73	1.3	0.1	0
Dyschirius thoracicus	RAGspcmn0000000486	M	Simple rod	5	350	10	3.7	0.29	4.3	0.2	5	43	15	7	0.7	2.7	0.18	7.3	1
Dyschirius thoracicus	RAGspcmn0000000487	M	Simple rod	4	370	20	4.3	0.17	4.2	0.21	7	37	8	7.1	0.4	3	0.19	7.3	2
Dyschirius thoracicus	RAGspcmn0000000488	M	Simple rod	4	370	10	3.5	0.29	4.6	0.49	5	38	12	7.6	0.8	2.5	0.45	7.1	2.5
Dyschirius thoracicus	RAGspcmn0000000489	M	Simple rod	5	350	10	4.5	0.26	4.2	0.31	5	41	8	6.3	1.4	3.6	0.78	8.2	1.2
Dyschirius tridentatus	RAGspcmn0000000273	M	Simple rod	8	820	40	4	0.45	4.5	0.2	8	1000	200	8.1	1.1	34	19	35	5					Subtracted posterior part of rod that is bare and added avg tail length to calculate conjugate length
Ega sallei	RAGspcmn0000000440	M		6	1100	100					0
Elaphrus purpurans	RAGspcmn0000000157	F	Simple rod	9	72	2	13	1	0.76	0.12	0													Recovered bare spermatostyles and partially intact conjugate.
Elaphrus purpurans	RAGspcmn0000000158	M	Simple rod	7	78	5	13	1	1.1	0.18	2	83	32	4.9	0.2	3.5	1.4	54	20					Used for a movie.
Elaphrus purpurans	RAGspcmn0000000188	F	Simple rod	11	73	2	11	1	1.1	0.13	0													Recovered several mostly intact conjugates. Used for a movie.
Elaphrus purpurans	RAGspcmn0000000204	F		8	72	2	13	1	0.72	0.157	0
Elaphrus purpurans	RAGspcmn0000000223	F	Simple rod	7	70	3	13	1	0.84	0.177	0													Recovered numerous conjugates. Several completely bare.
Eucamaragnathus oxygonus	RAGspcmn0000000588	M	Singleton	7	61	2	7.4	0.46	1.5	0.11	0
Eucamaragnathus oxygonus	RAGspcmn0000000589	F		5	63	4	9.7	0.5	1.4	0.194	0
Eucamaragnathus oxygonus	RAGspcmn0000000590	F		7	61	2	8.5	0.67	2.1	0.36	0
Euryderus grossus	RAGspcmn0000000416	M	Simple rod	4	630	10	1.9	0.19	0.4	0.174	4	2900	300	13	1	110	40							Large posterior region of spermatostyle w/o sperm
Euryderus grossus	RAGspcmn0000000417	M	Simple rod	5	630	30	2.2	0.12	0.32	0.129	6	2800	200	13	1	58	10	1100	100
Galerita atripes	RAGspcmn0000000395	F		10	260	20					0													Structure termed secondary spermathecal gland by Liebherr and Will 1998 containing many spermatostyles.
Galerita bicolor	RAGspcmn0000000455	F		7	300	10					0													Structure termed secondary spermathecal gland by Liebherr and Will (1998) containing many spermatostyles.
Galerita forreri	RAGspcmn0000000324	M	Sheet	9	340	40					3	4800	200	41	4	76	7							Spermatostyle with unilateral groove where sperm are likely stored. During dissections I noticed sperm separating readily from spermatostyles. High sperm length variation.
Galerita lecontei	RAGspcmn0000000380	M	Sheet	6	290	10					3	3500	100	24	3	54	10							Spermatostyle with unilateral groove.
Galerita lecontei	RAGspcmn0000000408	M	Sheet	5	270	20					5	3400	100	27	1	58	11
Gehringia olympica	RAGspcmn0000000679	M	Singleton	5	480	10					0													large ca. 80um region of fluorescence unsure if it corresponds to head or mitochondrial derivatives
Gehringia olympica	RAGspcmn0000000680	M	Singleton	4	520	10					0													large ca. 80um region of fluorescence unsure if it corresponds to head or mitochondrial derivatives
Goniotropis parca	RAGspcmn0000000377	M	Simple rod	8	45	1	10	1	0.48	0.159	14	86	8	8.6	0.7	5.3	1.1	95	18					Conspicuous variation in conjugate size.
Goniotropis parca	RAGspcmn0000000378	M	Simple rod	7	48	3	11	1	0.72	0.165	8	100	20	9	1.2	4.4	0.95	88	17					Conspicuous variation in conjugate size.
Goniotropis parca	RAGspcmn0000000379	M	Simple rod	11	50	3	15	2	0.67	0.165	12	120	20	10	1	6.1	1.7	99	36					Conspicuous variation in conjugate size.
Graphipterus sp.	RAGspcmn0000000658	M	Simple rod	5	960	270	0.53	0.199	0.38	0.135	2	2200	100	20	4									Looks sheet except for posterior end where the flagella are exposed
Haplotrachelus atropsis	RAGspcmn0000000592	M	Simple rod	5	470	10	0.63	0.163	0.24	0.157	5	120	10	13	2			96	46
Haplotrachelus cf. latesulcatus	RAGspcmn0000000598	M	Simple rod	6	410	10	0.71	0.16	0.28	0.153	6	160	10	17	2	30	?	120	?
Haplotrachelus cf. latesulcatus	RAGspcmn0000000599	M	Simple rod	5	430	20	0.87	0.186	0.4	0.149	5	190	30	18	1	16	?	130	30
Haplotrachelus sp.	RAGspcmn0000000591	M	Simple rod	4	400	10	0.83	0.13	0.36	0.138	7	140	10	16	1	11	?	86	29
Haplotrachelus sp.	RAGspcmn0000000593	M	Simple rod	6	410	10	0.87	0.168	0.3	0.144	6	140	20	16	2			63	34
Harpalus affinis	RAGspcmn0000000166	M	Simple rod	0							2			12	1	380	10
Harpalus affinis	RAGspcmn0000000167	M	Simple rod	4	740	10					5	1800	200	12	1	640	40
Harpalus affinis	RAGspcmn0000000168	F		5	740	20					0													Recovered mass of spermatostyles.
Harpalus affinis	RAGspcmn0000000169	F		5	720	20					0													Recovered mass of spermatostyles.
Helluomorphoides papago	RAGspcmn0000000325	M		5	470	10					0
Helluomorphoides papago	RAGspcmn0000000374	F		4	430	10					0
Hybothecus flohri	RAGspcmn0000000409	F		5	360	10	2	0.19	0.4	0.153	0													Spermatheca with several compacted spermatostyles
Lachnophorus elegantulus	RAGspcmn0000000405	M	Simple rod	6	280	10					4	710	20	30	3			110	20					Very interesting spermatostyle; S-shaped, contorted, with expanded regions.
Lachnophorus elegantulus	RAGspcmn0000000406	M	Simple rod	5	290	10					5	710	40	14	6	25	10	150	30
Lachnophorus sp.	RAGspcmn0000000134	M	Sheet	7	290	10					5	610	60	13	1
Lebia deceptrix	RAGspcmn0000000400	M	Sheet	5	350	10	1.2	0.19	0.25	0.137	5	430	20	5.2	0.8	4.5	1.9
Lebia deceptrix	RAGspcmn0000000401	F	Sheet	8	330	20	1.1	0.11	0.32	0.132	0													Recovered intact conjugate.
Lebia subgrandis	RAGspcmn0000000338	M	Sheet	4	370	10	2	0.15	0.32	0.166	6	520	30	6.5	0.5	3.2	1.1
Lebia viridis	RAGspcmn0000000342	F		10	150	10	0.69	0.191	0.4	0.15	0
Lebia viridis	RAGspcmn0000000364	M	Simple rod	6	530	10	0.81	0.194	0.38	0.146	5	800	200	14	2	31	11
Leptotrachelus sp.	RAGspcmn0000000450	M	Sheet	4	240	20	2.1	0.16	0.42	0.12	2	1100	100	63	10	120	10
Lionepha sp. nov.	RAGspcmn0000000212	M	Aggregate	5	390	10					2							7.5	0.7
Lionepha sp. nov.	RAGspcmn0000000213	M	Aggregate	4	400	10					1							5	?
Lionepha sp. nov.	RAGspcmn0000000214	M	Aggregate	0							3							7.7	0.6
Loricera decempunctata	RAGspcmn0000000096	M	Simple rod	7	130	10					8	1300	100	5.4	?
Loricera decempunctata	RAGspcmn0000000185	M	Simple rod	10	130	10	13	1	0.9	0.163	4	1500	300	5.5	0.6	8.7	1.8	1500	100
Loricera decempunctata	RAGspcmn0000000186	F		6	130	10	11	1	0.79	0.186	0
Loricera foveata	RAGspcmn0000000145	F		7	120	10	13	1	1.1	0.15	0
Loricera foveata	RAGspcmn0000000191	F	Simple rod	9	110	10	13	1	0.75	0.191	0													Recovered several mostly complete conjugates.
Macrocheilus sp.	RAGspcmn0000000623	M		7	510	10					2	1400	200	8	0.4									Spermatostyle with longitudinal groove
Mastax sp.	RAGspcmn0000000594	F		7	180	20					0
Mastax sp.	RAGspcmn0000000655	M	Simple rod	9	170	20	0.81	0.11	0.34	0.142	4	17	3	2.6	0.2	3.4	1.3	31	9
Mastax sp.	RAGspcmn0000000656	M	Simple rod	8	170	20	0.89	0.176	0.33	0.174	4	20	2	3	0.7	3	1.1	17	5
Mastax sp.	RAGspcmn0000000657	M	Simple rod	7	160	10	0.75	0.17	0.33	0.126	4	22	2	2.5	0.6	4.1	1.4	14	2
Metrius contractus	RAGspcmn0000000252	M	Simple rod	4	140	10	8	0.62	0.82	0.163	5	82	12	4.4	0.4	5.1	1.7	180	50
Metrius contractus	RAGspcmn0000000253	M	Simple rod	11	150	10	7.9	0.52	1.2	0.1	18	85	16	10	2	4.8	1.7	250	40
Metrius contractus	RAGspcmn0000000266	F		6	150	10	7.6	0.33	0.99	0.13	0
Mioptachys flavicauda	RAGspcmn0000000442	M	Singleton	6	370	10					0
Mioptachys flavicauda	RAGspcmn0000000443	M	Singleton	4	380	10	140	20	0.58	0.11	0													Lengthy prenuclear region. Measured head length from tip of sperm to base of nucleus.
Mioptachys flavicauda	RAGspcmn0000000444	M	Singleton	4	380	10	130	10	0.53	0.1	0													Lengthy prenuclear region. Measured head length from tip of sperm to base of nucleus.
Mioptachys flavicauda	RAGspcmn0000000445	F	Singleton	6	370	10	130	10	0.73	0.196	0													Lengthy prenuclear region. Measured head length from tip of sperm to base of nucleus.
Morion sp.	RAGspcmn0000000115	M		6	140	10					0
Nebria brevicollis	RAGspcmn0000000441	M	Singleton	5	1400	100	26	1	0.6	0.13	0													Possible sperm dimorphism. Unsure. Some sperm are shorter but may also be broken.
Notiophilus sylvaticus	RAGspcmn0000000267	M	Singleton	6			43	1	0.49	0.152	0
Notiophilus sylvaticus	RAGspcmn0000000268	M	Singleton	1	1900	?	44	1	0.45	0.14	0
Notiophilus sylvaticus	RAGspcmn0000000269	M	Singleton	4	2000	100	41	2	0.55	0.138	0
Omoglymmius hamatus	RAGspcmn0000000249	M	Simple rod	6	280	10	42	2	0.63	0.148	6	62	16	8.1	0.6	5.2	2.9	63	30
Omoglymmius hamatus	RAGspcmn0000000250	M	Simple rod	6	290	10	44	2	0.54	0.132	9	94	14	9.3	0.7	7.3	0.69	34	9
Omoglymmius hamatus	RAGspcmn0000000251	M	Simple rod	9	300	10	46	1	0.75	0.157	11	50	8	10	1	6	0.94	100	20
Omophron americanum	RAGspcmn0000000310	M	Simple rod	4	750	20	4.1	0.4	2.3	0.133	4	870	50	6.2	0.8	700	40	130	20
Omophron ovale	RAGspcmn0000000236	M	Simple rod	5	300	10	6	0.82	2.8	0.25	5	140	10	6.2	0.4	75	11	32	9
Omophron ovale	RAGspcmn0000000237	M	Simple rod	6	260	20	6.7	0.41	3	0.39	12	140	20	6.3	0.7	87	13	30	7
Omophron ovale	RAGspcmn0000000247	M	Simple rod	5	280	10	5.9	0.67	2.7	0.89	4	140	20	7.4	0.8	71	11	58	20
Omophron ovale	RAGspcmn0000000248	M	Simple rod	8	290	20	7.3	0.35	2.9	0.18	6	140	30	5.7	0.7	62	4	40	10					heads slightly asymmetrical, flagella inserted asymmetrically. Some conjugates with 2 rows of stacked sperm (# of sperm: 48.13, 44.49, 52.9, 53.26, 50.5)
Omus audouini	RAGspcmn0000000193	M	Singleton	7	120	10					0
Omus audouini	RAGspcmn0000000194	M	Singleton	7	120	10					0
Omus audouini	RAGspcmn0000000195	M	Singleton	6	120	10					0
Omus audouini	RAGspcmn0000000196	M	Singleton	7	120	10					0
Omus audouini	RAGspcmn0000000198	F		5	110	10					0
Omus audouini	RAGspcmn0000000200	F		6	110	10					0
Omus audouini	RAGspcmn0000000272	M	Singleton	5	120	10					0
Omus dejeanii	RAGspcmn0000000224	M	Singleton	5	120	10					0
Omus dejeanii	RAGspcmn0000000225	M	Singleton	5	130	10					0
Omus dejeanii	RAGspcmn0000000226	F		5	130	10					0
Oodes fluvialis	RAGspcmn0000000462	M	Simple rod	2	880	100					4	480	30	8.1	1.5									Sperm seem to be easily separated from spermatostyle. Simple rod seems most likely.
Oodes fluvialis	RAGspcmn0000000463	M		5	860	20					0
Oodes fluvialis	RAGspcmn0000000495	M	Simple rod	5	880	30	1.6	0.23	0.48	0.144	3	600	50	11	2	11	1	120	110					Cane-shaped spermatostyle. Sperm heads are very faint.
Oodes fluvialis	RAGspcmn0000000504	M	Simple rod	4	880	30					5	490	60	6	0.6	13	?
Oodes fluvialis	RAGspcmn0000000505	M	Simple rod	5	880	60					0
Oodes fluvialis	RAGspcmn0000000506	M	Simple rod	5	860	10	1.2	0.17	0.32	0.181	5	620	40	8.3	0.9	8.8	6.1
Oodes fluvialis	RAGspcmn0000000507	M	Simple rod	5	850	20					3	550	50	8.4	2			150	?
Oodes fluvialis	RAGspcmn0000000508	M	Simple rod	5	920	30	1.1	0.17	0.31	0.164	5	400	10	8	1	6.9	3
Opisthius richardsoni	RAGspcmn0000000245	M	Singleton	6	500	20	13	1	0.94	0.11	0
Opisthius richardsoni	RAGspcmn0000000246	F		5	490	10	13	1	0.93	0.163	0
Ozaena sp.	RAGspcmn0000000108	F		7	86	3					0
Pachydesus sp.	RAGspcmn0000000564	F		6	240	10					0
Pachydesus sp.	RAGspcmn0000000565	M	Singleton	6	240	10	1.3	0.13	0.36	0.178	0
Pachydesus sp.	RAGspcmn0000000586	M	Singleton	6	260	10	1.4	0.158	0.4	0.158	0
Pachydesus sp.	RAGspcmn0000000587	M	Singleton	5	270	10	1.2	0.163	0.4	0.182	0
Pachyteles sp.	RAGspcmn0000000109	F		8	130	10					0
Panagaeus sallei	RAGspcmn0000000327	M	Simple rod	5	1400	100	6.8	0.65	0.59	0.182	3	1100	100	19	2	500	60
Panagaeus sallei	RAGspcmn0000000328	M	Simple rod	4	1400	100	6.7	0.16	0.49	0.142	2	960	200	19	3	350	20	610	80
Paraclivina bipustulata	RAGspcmn0000000387	M	Sheet	1	540	?					1	1800	?	64	3
Paraclivina bipustulata	RAGspcmn0000000388	M	Sheet	5	530	40					5	2000	100	64	10	1100	100	370	50					Apex of spermatostyle with rounded tip
Panagaeus sallei	RAGspcmn0000000352	M	Simple rod	4	1400	100	6.5	0.3	0.39	0.149	4	1300	100	22	4	430	30
Paratachys sp. 1	RAGspcmn0000000640	M	Singleton	4	290	10					0
Paratachys sp. 2	RAGspcmn0000000648	M	Singleton	5	430	150	28	2	0.63	0.14	0													Messy prep. High sperm length variance - perhaps lots of damaged sperm.
Paratachys sp. 2	RAGspcmn0000000649	M	Singleton	4	460	90	30	3	0.43	0.168	0
Pasimachus californicus	RAGspcmn0000000329	M	Simple rod	7	330	10	0.85	0.183	0.27	0.142	5	78	21	16	1	21	7	65	27					Conjugate length calculated by adding the avg sperm total length to spermatostyle length and subtracting the avg bare length.
Pasimachus californicus	RAGspcmn0000000359	M	Simple rod	5	350	30					11	93	19	15	2	26	5	67	23					Conjugate length calculated by adding the avg sperm total length to spermatostyle length and subtracting the avg bare length of the spermatostyle..
Pasimachus californicus	RAGspcmn0000000360	F	Simple rod	6	490	10	0.83	0.198	0.31	0.15	0													Recovered several conjugates.
Patrobus longicornis	RAGspcmn0000000494	M	Simple rod	10	76	6	1.4	0.23	0.29	0.15	6	61	4	3.7	0.8	0.3	0.052	30	9
Patrobus longicornis	RAGspcmn0000000496	M	Simple rod	5	82	4	1.1	0.19	0.35	0.153	6	82	21	5.3	0.9	1.2	0.38	18	5
Patrobus longicornis	RAGspcmn0000000497	M	Simple rod	9	72	5	1.1	0.14	0.3	0.151	8	78	22	5.3	1.2	0.3	0.16	21	4
Patrobus longicornis	RAGspcmn0000000498	F	Simple rod	7	75	5	1.4	0.1	0.31	0.113	0
Paussus (Bathypaussus) sp.	RAGspcmn0000000580	M	Singleton	5	420	30	22	2	0.5	0.177	0
Paussus cucullatus	RAGspcmn0000000603	M	Singleton	5	400	10	32	3	0.64	0.14	0
Paussus cucullatus	RAGspcmn0000000612	M	Singleton	5	330	10	30	2	0.78	0.193	0
Pentagonica sp.	RAGspcmn0000000353	M	Simple rod	8	250	20	1.2	0.175	0.33	0.136	5	230	20	5.9	1	44	9	35	8
Pentagonica sp.	RAGspcmn0000000366	M	Simple rod	7	270	10	0.9	0.181	0.27	0.163	6	260	30	4.9	0.4	37	5	16	2
Perigona nigriceps	RAGspcmn0000000449	M	Simple rod	7	150	10					7	88	8	3.7	0.3	14	1	33	3
Perileptus sp.	RAGspcmn0000000595	M	Singleton	6	200	20	0.93	0.14	0.45	0.18	0
Perileptus sp.	RAGspcmn0000000596	F		4	190	10	0.94	0.11	0.4	0.175	0
Pheropsophus sp. 1	RAGspcmn0000000566	M	Simple rod	6	140	10	0.94	0.2	0.32	0.17	3	35000	6000	9.7	4.3	8.5	1.8
Pheropsophus sp. 1	RAGspcmn0000000567	M	Simple rod	5	130	10	0.98	0.16	0.37	0.161	2	58000	42000	8.3	2.2
Pheropsophus sp. 1	RAGspcmn0000000568	M	Simple rod	5	130	10	0.92	0.16	0.34	0.146	4			6.1	0.7
Pheropsophus sp. 1	RAGspcmn0000000569	M	Simple rod	5	130	10	1.1	0.19	0.31	0.186	1	30000	?	6.9	2
Pheropsophus sp. 1	RAGspcmn0000000570	F		6	140	10	1	0.21	0.31	0.175	0
Pheropsophus sp. 2	RAGspcmn0000000597	M	Simple rod	7	120	10					1			5.2	?									Conjugates are composed of very long and thin, Pheropsophus-like spermatostyles with numerous short sperm. This prep has mostly broken conjugates.
Phloeoxena nigricollis	RAGspcmn0000000110	M	Simple rod	4	710	50					5	21	3	3.1	0.2	12	1							Very short rod, wider posteriorly than anteriorly.
Poecilus laetulus	RAGspcmn0000000289	M	Simple rod	8	400	20	4.6	0.73	0.66	0.147	4	6100	700	140	6
Poecilus laetulus	RAGspcmn0000000291	F	Simple rod	4	430	10	3.2	0.49	0.34	0.137	0													Recovered several conjugates in spermatheca.
Poecilus scitulus	RAGspcmn0000000290	F	Simple rod	5	420	10	2.2	0.22	0.41	0.154	0													Recovered broken conjugates.
Polpochila erro	RAGspcmn0000000404	M	Simple rod	5	310	10					4	810	80	34	3	100	70							Sperm conjugates appear to have a thin spermatostyle and prominent bare regions anteriorly and posteriorly. Unsure if conjugates are mature.
Polpochila erro	RAGspcmn0000000410	M		6	320	50					0
Promecognathus laevissimus	RAGspcmn0000000227	M	Simple rod	7	290	10	21	1	0.75	0.168	5	2000	200	35	3	58	7	420	80					Used for a movie.
Promecognathus laevissimus	RAGspcmn0000000228	F		8	280	10	21	1	0.74	0.168	0
Pseudaptinus horni	RAGspcmn0000000373	F		5	390	10					0
Pseudaptinus simplex	RAGspcmn0000000414	F		6	450	20					0
Pseudaptinus tenuicollis	RAGspcmn0000000372	M		5	400	10					1	1600	?	5.7	?									Spermatostyles are present but details of conjugate are unclear.
Pseudomorpha sp.	RAGspcmn0000000371	F		6	200	20					0
Psydrus piceus	RAGspcmn0000000415	F		10	260	20	13	1	0.78	0.1	0
Pterostichus infernalis	RAGspcmn0000000207	M	Sheet	4	340	10	2.4	0.45	0.43	0.162	4	1700	300	11	1	110	10	87	16
Pterostichus infernalis	RAGspcmn0000000208	F		4	330	10	3	0.54	0.37	0.176	0													Recovered a mass of bare spermatostyles.
Pterostichus infernalis	RAGspcmn0000000209	F		3	340	20	2.4	0.53	0.48	0.125	0													Recovered mass of spermatostyles.
Pterostichus infernalis	RAGspcmn0000000210	M	Sheet	4	330	10	2.9	0.14	0.49	0.16	5	2400	200	11	2	99	10
Pterostichus infernalis	RAGspcmn0000000222	F		2	330	10	2.5	0.42	0.41	0.1071	0													Recovered mass of spermatostyles.
Pterostichus lama	RAGspcmn0000000229	M	Sheet	3	340	10	2.2	0.26	0.41	0.143	2	9600	2300	27	3	110	10							Conjugate length same as rod length because of how much of the rod is bare posteriorly.
Pterostichus melanarius	RAGspcmn0000000088	F	Sheet	0							0													Recovered many partly intact sheet sperm conjugates.
Rhadine dissecta-group sp.	RAGspcmn0000000315	M	Simple rod	7	350	10	1.7	0.17	0.55	0.186	6	450	200	12	2	4.2	1.9	280	180					Conspicuous conjugate size variation. Spermatostyle slightly bare posteriorly; conjugate length calculated by adding spermatostyle lengh excluding bare portion + avg sperm length
Scaphinotus marginatus	RAGspcmn0000000176	M	Simple rod	7	53	2	11	1	0.71	0.178	7	620	300	14	2	2.3	0.7	1500	1100
Scaphinotus marginatus	RAGspcmn0000000182	F	Simple rod	7	55	2	11	1	0.69	0.161	0													Recovered a single mostly complete conjugate in the spermatheca.
Scarites (Distichus) sp.	RAGspcmn0000000651	M	Simple rod	5	260	10	1	0.22	0.35	0.146	4	160	10	3.9	0.4			19	4
Scarites (Parallelomorphus) sp.	RAGspcmn0000000629	M	Simple rod	6	330	10					7	64	8	8.9	1.1			53	25					Sperm heads not obvious at 1000x.
Scarites (Parallelomorphus) sp.	RAGspcmn0000000630	M	Simple rod	7	330	20					6	15	4	5.3	2.1			74	35					Sperm heads not obvious at 1000x.
Scarites marinus	RAGspcmn0000000435	F		6	210	10					0
Scarites marinus	RAGspcmn0000000436	M	Simple rod	8	200	20					6	19	2	3.9	0.6	12	1	16	2					DAPI stained sperm heads are not obvious. Sperm with one prominent region of fluorescence that we think are the mitochondrial derivatives.
Scarites marinus	RAGspcmn0000000460	M	Simple rod	5	180	20					4	16	2	2.5	0.3	8.3	1.6	17	7					DAPI stained sperm heads are not obvious. Sperm with one prominent region of fluorescence that we think are the mitochondrial derivatives.
Schizogenius litigiosus	RAGspcmn0000000231	M	Sheet	10	1000	100					6	960	30	4.3	0.3	41	?	7.3	1.6					bare anteriorly ca 40-60um (if obvious region of fluorescence = mitochondrial derivatives)
Schizogenius litigiosus	RAGspcmn0000000232	M	Sheet	3	1100	100					3	950	40	4.3	0.3	46	2	7						(44um,48um,59um) bare on one side
Schizogenius litigiosus	RAGspcmn0000000233	F		5	1000	100					0
Selenophorus sp.	RAGspcmn0000000362	F		4	260	20	2.3	0.29	0.35	0.139	0													Recovered large mass of spermatostyles.
Semiardistomis viridis	RAGspcmn0000000305	M	Simple rod	5	530	10					4	2500	600	3.6	0.3	150	30	39	12
Semiardistomis viridis	RAGspcmn0000000317	M	Simple rod	7	520	80					7			3.8	0.7
Semiardistomis viridis	RAGspcmn0000000511	M	Simple rod	3	510	10					2	1400	300	2.3	0.2			29	17
Semiardistomis viridis	RAGspcmn0000000512	M	Simple rod	5	590	10					4	2100	300	2.9	0.3
Semiardistomis viridis	RAGspcmn0000000513	M	Simple rod	5	560	10					1	2200	?	3.2	0.1
Semiardistomis viridis	RAGspcmn0000000515	M	Simple rod	7	530	30					3	3000	900	2.9	0.3			59	9
Sericoda bembidioides	RAGspcmn0000000420	M		4	250	10					0
Sphaeroderus schaumii	RAGspcmn0000000667	M	Simple rod	7	62	3	14	1	0.67	0.195	15	1700	1400	7.2	1	2.7	0.5	1300	1100					High conjugate size polymorphism.
Sphaeroderus schaumii	RAGspcmn0000000668	M	Simple rod	7	59	2	16	1	0.71	0.11	15	1000	900	5.6	0.6	2.6	0.6	990	1300					High conjugate size polymorphism.
Sphaeroderus stenostomus	RAGspcmn0000000659	M	Simple rod	5	56	2	16	1	0.56	0.138	5	2300	100	7.8	0.1	3.8	0.8	1700	400
Sphaeroderus stenostomus	RAGspcmn0000000660	F		5	56	1	16	1	0.64	0.146	0													Recovered several partly bare conjugates.
Sphaeroderus stenostomus	RAGspcmn0000000661	M	Simple rod	5	59	1	16	1	0.49	0.185	14	1100	1400	9.1	0.5	4	0.7	1200	1700					High conjugate size polymorphism.
Sphaeroderus stenostomus	RAGspcmn0000000662	M	Simple rod	5	53	1	17	1	0.99	0.16	11	1700	800	7.7	0.5	2.5	0.6	1700	1100					High conjugate size polymorphism.
Sphaeroderus stenostomus	RAGspcmn0000000663	F	Simple rod	5	60	3	15	1	0.48	0.173	0
Stenocrepis elegans	RAGspcmn0000000391	M	Simple rod	8	400	20					3	1900	100	31	2			1000	400					Very thin and ribbon-like spermatostyle
Stenognathus quadricollis	RAGspcmn0000000112	F		6	550	20					0
Stenolophus sp.	RAGspcmn0000000309	M	Sheet	6	500	10	1.4	0.28	0.28	0.15	4	5300	1200	25	3	60	26
Stenomorphus convexior	RAGspcmn0000000402	M	Sheet	9	520	20	4.4	0.6	0.4	0.11	5	700	20	5.4	0.9	4.2	1.7
Stenomorphus convexior	RAGspcmn0000000403	M	Sheet	5	450	10	3.9	0.26	0.46	0.149	5	810	40	6.6	1.2	6.7	4.4
Stenomorphus convexior	RAGspcmn0000000418	M	Sheet	4	490	20	3.1	0.21	0.47	0.166	3			7.5	1.4	2.3	1.4
Stolonis intercepta	RAGspcmn0000000330	M	Simple rod	6	520	10	12	1	0.37	0.166	5	2000	100	21	2	260	60	1100	200
Stolonis intercepta	RAGspcmn0000000331	F		5	520	10	11	1	0.53	0.136	0
Stolonis sp.	RAGspcmn0000000116	M	Simple rod	5	370	10					1	590	?	21	?
Striganoviella vanhillei	RAGspcmn0000000605	M	Simple rod	5	420	10	2.4	0.11	1.8	0.158	5	220	30	3.7	0.5	23	2	8	2
Striganoviella vanhillei	RAGspcmn0000000606	M	Simple rod	5	370	10	2	0.19	1.9	0.167	6	180	40	3.8	0.5	20	3	8.7	1.5
Striganoviella vanhillei	RAGspcmn0000000607	M	Simple rod	8	410	20	1.7	0.192	2	0.186	5	240	50	4.4	0.4	22	2	6.6	0.8
Striganoviella vanhillei	RAGspcmn0000000608	M	Simple rod	7	430	20	1.9	0.24	1.8	0.24	5	220	30	4.2	0.6	18	3	8.4	1.7
Striganoviella vanhillei	RAGspcmn0000000609	M	Simple rod	5	400	10	1.9	0.1	2	0.13	5	240	40	4	0.5	20	1	10	2
Striganoviella vanhillei	RAGspcmn0000000611	F		3	420	10	2.1	0.13	1.9	0.26	0
Syntomus americanus	RAGspcmn0000000205	M	Sheet	6	190	10	2	0.46	0.31	0.175	5	340	30	8.5	1	35	11	55	15					Exposed flagella in posterior half of conjugate; not sheet posteriorly. Calculated conjugate length by subtracting the posterior portion that was bare and added the avg sperm length.
Syntomus americanus	RAGspcmn0000000206	F		5	190	10	2.1	0.29	0.33	0.119	0
Synuchus dubius	RAGspcmn0000000425	M	Simple rod	6	340	10	4.5	0.31	0.43	0.157	5	440	60	5.8	0.4	59	11	68	18
Synuchus dubius	RAGspcmn0000000426	M	Simple rod	5	350	30	4	0.16	0.31	0.133	2	630	200	5.5	0.5	57	9
Synuchus dubius	RAGspcmn0000000427	M	Simple rod	6	340	10	4.4	0.34	0.33	0.155	5	480	40	5.8	0.8	63	6	120	30
Synuchus dubius	RAGspcmn0000000428	F		7	340	10	4.5	0.21	0.41	0.167	0
Synuchus dubius	RAGspcmn0000000429	F		5	330	20	4.6	0.21	0.51	0.151	0													Recovered mostly complete conjugate.
Tachyta inornata	RAGspcmn0000000258	F	Mechanical conjugation	3	3200	400	260	10	0.61	0.17	0
Tachyta inornata	RAGspcmn0000000263	M	Mechanical conjugation	4	3500	100	270	10	0.47	0.151	0
Tachyura rapax	RAGspcmn0000000264	F	Mechanical conjugation	3	2200	200	82	2	0.75	0.16	0													Sperm likely longer than measured here. Difficult to accurately identify end of sperm.
Tetracha carolina	RAGspcmn0000000392	M	Singleton	6	140	10					0
Tetracha carolina	RAGspcmn0000000393	M	Singleton	7	140	10					0
Tetracha carolina	RAGspcmn0000000394	F	Singleton	8	130	10					0													Small, arrow-shaped region anterior to region of highest intensity fluorescence.
Tetragonoderus fasciatus	RAGspcmn0000000332	M	Sheet	5	250	10	1	0.26	0.44	0.143	3	2100	100	53	5	500	20	260	40
Tetragonoderus fasciatus	RAGspcmn0000000334	M	Sheet	5	250	10					4	2300	100	45	3	460	10
Tetragonoderus fasciatus	RAGspcmn0000000344	M	Sheet	5	260	10	1.3	0.198	0.43	0.126	2	2200	100	44	3	390	?	360	160
Tetragonoderus fasciatus	RAGspcmn0000000345	F		5	250	10	1.2	0.193	0.4	0.115	0													Recovered portions of spermatostyles.
Tetragonoderus fasciatus	RAGspcmn0000000346	F		5	250	10	1.3	0.185	0.38	0.14	0
Tetragonoderus sp. nr. latipennis	RAGspcmn0000000133	M	Sheet	0							0
Thyreopterus flavosignatus	RAGspcmn0000000604	M	Sheet	5	250	10	1.5	0.182	0.32	0.18	3	330	30	25	2	12	1	270	120					Sperm conjugates appear to be immature.
Trachypachus inermis	RAGspcmn0000000238	M	Simple rod	5	530	40	8.5	0.52	1.5	0.13	4	87	6	9.4	1.1	12	1	12	4
Trachypachus slevini	RAGspcmn0000000240	F	Simple rod	4	620	110	12	1	1.6	0.11	0													Recovered 2 mostly complete conjugates in spermatheca.
Trachypachus slevini	RAGspcmn0000000241	F	Simple rod	5	940	60	13	1	1.8	0.199	0
Trachypachus slevini	RAGspcmn0000000294	F		3	970	90	11	1	2.4	0.25	0
Trachypachus slevini	RAGspcmn0000000295	F	Simple rod	0							0													Not used for sperm morphometric data. Photographs of prep show singleton and conjugated sperm in spermatheca.
Trechodes sp.	RAGspcmn0000000639	F	Singleton	6	100	10					0
Trechosiella scotti	RAGspcmn0000000581	M	Singleton	5	94	1	0.73	0.24	0.24	0.149	0													Much variation in fluorescence. Perhaps mitochondrial derivatives of many sperm separated from rest of cells.
Trechosiella scotti	RAGspcmn0000000582	M	Singleton	7	96	2	0.68	0.13	0.34	0.181	0
Trechosiella scotti	RAGspcmn0000000583	M	Singleton	5	97	2	0.68	0.185	0.31	0.136	0
Trechus humboldti	RAGspcmn0000000559	M	Singleton	5	110	10	1.3	0.184	0.29	0.161	0
Trechus humboldti	RAGspcmn0000000560	M	Singleton	6	110	10	1.3	0.14	0.35	0.164	0
Trechus humboldti	RAGspcmn0000000561	F		5	110	10	1.2	0.11	0.38	0.171	0
Trechus humboldti	RAGspcmn0000000562	M	Singleton	6	110	10	1.2	0.13	0.31	0.166	0
Zacotus matthewsii	RAGspcmn0000000219	M	Singleton with spermatostyle	7	540	10	18	1	0.67	0.179	6	17	4	4.3	0.7
Zacotus matthewsii	RAGspcmn0000000220	F		7	550	20	17	1	0.69	0.168	0
Zacotus matthewsii	RAGspcmn0000000221	F		9	510	10	18	2	0.72	0.1	0
Zacotus matthewsii	RAGspcmn0000000230	F		5	580	10	18	1	0.65	0.166	0
